# Genome of the endangered eastern quoll (*Dasyurus viverrinus*) reveals signatures of historical decline and pelage color evolution

**DOI:** 10.1101/2023.09.06.556354

**Authors:** Gabrielle A. Hartley, Stephen R. Frankenberg, Natasha M. Robinson, Anna J. MacDonald, Rodrigo K. Hamede, Christopher P. Burridge, Menna E. Jones, Tim Faulkner, Hayley Shute, Karrie Rose, Robert Brewster, Rachel O’Neill, Marilyn B. Renfree, Andrew J. Pask, Charles Y. Feigin

## Abstract

The eastern quoll (*Dasyurus viverrinus*) is an endangered marsupial mesopredator native to Australia. Since the extirpation of the last mainland Australian populations in the late 20th century, wild populations of this species have been restricted to two islands at the far southern end of its historical range. Eastern quolls are the subject of captive breeding programs and attempts have recently been made to re-establish a population in mainland Australia through translocations. However, few resources currently exist to guide the genetic management of this species. Here, we generated a chromosome-scale reference genome for the eastern quoll, along with gene annotations supported by multi-tissue transcriptomes. Through comparisons with related species, we find that our reference genome is among the most complete marsupial assemblies currently available. Using this assembly, we infer the species’ demographic history and identify potential evidence of a long-term decline beginning in the late Pleistocene. Finally, we identify a deletion at the *ASIP* locus that likely drives differences in pelage color between the eastern quoll and the closely related Tasmanian devil (*Sarcophilus harrisii*). The genomic resources we present are valuable new tools for evolutionary and conservation genomic studies.
