## Supplementary Tables S1-S6 for "Genome of the endangered eastern quoll (*Dasyurus viverrinus*) reveals signatures of historical decline and pelage color evolution"

### Sheet: Sup Table S1
Supplementary Table S1: Eastern quoll RNA-seq libraries generated for gene annotation (BioProject: PRJNA963007)
Tissue	SRA Accession	Read Pairs Pre-Filtering	Read Pairs Post-Filtering
Primary Fibroblasts	SRR24349374	58106149	40666044
Heart	SRR24349373	56520965	39690734
Kidney	SRR24349372	58208847	29277865
Liver	SRR24349371	66155670	34400334
Spleen	SRR24349370	51661979	35943540

### Sheet: Sup Table S2
Supplementary Table S2: DasViv_v1.0 Assembly Metrics
Metric	Contigs	Scaffolds
Total Length	3139.18 Mb	3139.22 Mb
Max Length	48.42 Mb	714.54 Mb
Number	507	76
N50	13.75 Mb	628.49 Mb
N90	8.72 Mb	468.98 Mb
G+C %	-	0.3619
Gap %	-	1e-05

### Sheet: Sup Table S3
Supplementary Table S3: Eastern quoll chromosome homology with related dasyurids based on gene annotation overlap
Eastern Quoll DasViv_1.0 vs Tasmanian Devil mSarHar1.11
Chromosome Number	Quoll Scaffold ID	Devil Scaffold ID	Quoll Scaffold Length (nt)	Devil Scaffold Length (nt)	Gene Annotation Overlap Percentage
1	CM036997.1	NC_045426.1	714541192	716413629	99.6206
2	CM036998.1	NC_045427.1	662896076	662751787	99.6753
3	CM036999.1	NC_045428.1	628486596	611347268	99.516
4	CM037000.1	NC_045429.1	468983349	464895054	99.2358
5	CM037001.1	NC_045430.1	292278231	288121652	99.3902
6	CM037002.1	NC_045431.1	255917514	254895979	99.328
X	CM037003.1	NC_045432.1	95405421	83081154	98.09
Eastern Quoll DasViv_1.0 vs Yellow-Footed Antechinus AdamAnt_v2
Chromosome Number	Quoll Scaffold ID	Antechinus Scaffold ID	Quoll Scaffold Length (nt)	Antechinus Scaffold Length (nt)	Gene Annotation Overlap Percentage
1	CM036997.1	NC_067398.1	714541192	727308865	97.471
2	CM036998.1	NC_067399.1	662896076	686337178	98.2589
3	CM036999.1	NC_067400.1	628486596	636717922	98.2829
4	CM037000.1	NC_067401.1	468983349	486195733	98.4807
5	CM037001.1	NC_067402.1	292278231	300479852	98.4998
6	CM037002.1	NC_067403.1	255917514	264590327	98.1304
X	CM037003.1	NC_067404.1	95405421	86570782	95.6109

### Sheet: Sup Table S4
Supplementary Table S4: Homologous protein sets used for annotating the eastern quoll genome
Species	Assembly	Number of Proteins
Monodelphis domestica	GCF_000002295.2_MonDom5	49112
Phascolarctos cinereus	GCF_002099425.1_phaCin_unsw_v4.1	46908
Trichosurus vulpecula	GCF_011100635.1_mTriVul1.pri	35542
Antechinus flavipes	GCF_016432865.1_AdamAnt_v2	40823
Gracilinanus agilis	GCF_016433145.1_AgileGrace	28926
Vombatus ursinus	GCF_900497805.2_bare-nosed_wombat_genome_assembly	42624
Sarcophilus harrisii	GCF_902635505.1_mSarHar1.11	45893

### Sheet: Sup Table S5
Supplementary Table S5: Detailed summary of repeat annotations from RepeatMasker
Interspersed Repeats
Major Repeat Class	Specific repeat class	Element count	Number of nucleotides	Percent of assembly
DNA	hAT-Charlie	223930	30567922	0.0098
	TcMar-Tigger	113443	18010462	0.0058
	hAT-Tip100	57751	9327442	0.003
	TcMar-Tc1	9748	2004929	0.0006
	DNA	11969	1579017	0.0005
	TcMar-Mariner	3218	647061	0.0002
	hAT-Tag1	2184	545981	0.0002
	hAT	2910	506468	0.0002
	hAT-Ac	2624	300392	0.0001
	PIF-Harbinger	575	90718	0
	Kolobok	520	83960	0
	hAT-Blackjack	647	57927	0
	Crypton	341	49422	0
	TcMar	220	38565	0
	Merlin	252	30285	0
	Crypton-A	220	30232	0
	TcMar-Pogo	45	5546	0
	TcMar-Tc2	47	5471	0
	hAT-hAT19	25	2251	0
	PiggyBac	14	1365	0
	CMC-Chapaev-3	4	403	0
LINE	L1	874272	629441545	0.2015
	L2	656540	171423114	0.0549
	CR1	324025	91150392	0.0292
	RTE-RTE	101107	40127238	0.0128
	RTE-BovB	56198	23470315	0.0075
	RTE-X	1434	456712	0.0001
	Dong-R4	705	163354	0.0001
	L1-Tx1	208	74456	0
	Penelope	750	68649	0
	I-Jockey	99	15412	0
	Jockey	2	81	0
LTR	ERVK	63546	41337030	0.0132
	ERV1	81124	16179425	0.0052
	LTR	16720	4943618	0.0016
	Gypsy	5777	2328462	0.0007
	ERVL	1771	378950	0.0001
	KERV	86	7906	0
	ERVL-MaLR	83	4880	0
	ERV-Lenti	17	893	0
	ERV-Foamy	16	815	0
Other	Other	8	858	0
RC	Helitron	677	108157	0
Retroposon	L2-derived	105695	14426867	0.0046
	SVA	14	1232	0
SINE	MIR	1851862	239545924	0.0767
	RTE-BovB	75434	19449979	0.0062
	tRNA-Core-RTE	132298	18559033	0.0059
	tRNA-RTE	6314	866127	0.0003
	5S-Deu-L2	2606	282085	0.0001
	tRNA	2027	266964	0.0001
	tRNA-Deu	505	56004	0
	7SL	93	11592	0
	Alu	45	2744	0
	tRNA-C	18	931	0
	5S	8	682	0
	B4	9	444	0
	tRNA-7SL	8	399	0
	ID	8	374	0
	Core-RTE	2	228	0
	tRNA-Deu-L2	1	77	0
	B2	2	74	0
	RTE	1	38	0
ARTEFACT	ARTEFACT	4	187	0
Segmental	Segmental	2	110	0
Unknown	Unknown	5051	781273	0.0003
Other Repeats
Low_complexity	Low_complexity	194260	17051380	0.0055
RNA	RNA	99	17241	0
Satellite	Satellite	5929	1948973	0.0006
	Y-chromosome	6	363	0
	centr	5	334	0
	telo	2	106	0
Simple_repeat	Simple_repeat	1220645	74387023	0.0238
scRNA	scRNA	13723	2885085	0.0009
rRNA	rRNA	1010	139245	0
tRNA	tRNA	1683	114825	0
snRNA	snRNA	990	91798	0
srpRNA	srpRNA	26	3360	0
	Total:	6236237 elements	1.476 gigabases	47.2% of assembly length

### Sheet: Sup Table S6
Supplementary Table S6: Reference Genomes of Other Dasyuromorphs used in comparative genomics
Species	Common Name	Assembly	Accessed From
Myrmecobius fasciatus	Numbat	Myrmecobius_fasciatus_HiC	DNA Zoo
Thylacinus cynocephalus	Thylacine	GCA_007646695.3_UniMelb_ThyCyn2.0_hybrid_assembly	GenBank
Antechinus stuartii	Brown antechinus	GCA_016696395.1_USYD_AStu_M	GenBank
Antechinus flavipes	Yellow-footed antechinus	GCF_016432865.1_AdamAnt_v2	GenBank
Dasyurus viverrinus	Eastern quoll	GCA_020854095.1_UniMelb_DasViv_v1.0	Present Study
Sarcophilus harrisii	Tasmanian devil	GCF_902635505.1_mSarHar1.11	GenBank
